# Ribosome-binding protein 1, RRBP1, maintains peroxisome biogenesis

**DOI:** 10.1101/2024.04.10.588905

**Authors:** Kaneez Fatima, Helena Vihinen, Bala Ani Akpinar, Tamara Somborac, Eija Jokitalo, Pekka Katajisto, Svetlana Konovalova

## Abstract

Peroxisomes are single membrane-bound organelles essential for human health, yet the mechanisms of peroxisome biogenesis are not fully understood. Here using a systematic double screening approach, we identified ribosome-binding protein 1, RRBP1, as a novel peroxisome biogenesis factor in human cells. Deletion of RRBP1 in HEK293T cells led to a reduction in both peroxisome number and peroxisomal protein levels as well as in defects in processing of peroxisomal matrix proteins, such as ACOX1 and thiolase. However, cell proliferation and protein translation were not altered in cells lacking RRBP1. RRBP1 depletion did not affect peroxisome-ER contact sites, and pexophagy did not contribute to the reduction of peroxisomes in RRBP1 KO cells. Instead, in the absence of RRBP1, peroxisomal proteins were processed by proteasomal degradation, suggesting that RRBP1 plays a role in the insertion of these proteins into ER membranes and their stabilization. Altogether our results showed that RRBP1 promotes peroxisome biogenesis in human cells highlighting the power of systematic approaches in discovering novel factors of organellar biogenesis.
