## Supplementary Table 1 for "Ribosome-binding protein 1, RRBP1, maintains peroxisome biogenesis"

### Sheet: Supplementary Table 1
						INSTRUCTIONS
						The numbers in the table are peptide-spectrum matches (PSM) identified by mass spectrometry
Protein Accession Number, UniProtKB	Gene Symbol	Protein	No construct	GFP-APEX2-ePTS1						GFP-APEX2
			Parental	Parental_1	Parental_2	PEX3 KO_1	PEX3 KO_2	PEX19_1	PEX19_2	Parental	PEX3 KO	PEX19_KO
P61981	1433G	14-3-3 protein gamma	0	0	0	6	5	9	8	0	0	0
P53396	ACLY	ATP-citrate synthase	0	0	2	1	1	7	1	0	0	0
O00767	ACOD	Acyl-CoA desaturase	0	0	1	2	1	3	1	0	0	0
Q9UKV8	AGO2	Protein argonaute-2	0	0	0	4	2	2	3	0	0	0
P39687	AN32A	Acidic leucine-rich nuclear phosphoprotein 32 family member A	0	0	0	8	4	6	3	0	0	0
Q8IWZ3	ANKH1	Ankyrin repeat and KH domain-containing protein 1	0	0	0	7	5	6	8	0	0	0
Q9NQW6	ANLN	Anillin	0	0	0	2	1	4	3	0	0	0
P08758	ANXA5	Annexin A5	0	0	0	5	2	6	2	0	0	0
Q10567	AP1B1	AP-1 complex subunit beta-1	0	0	0	12	8	13	10	0	0	0
O95782	AP2A1	AP-2 complex subunit alpha-1	0	0	0	6	3	7	3	0	0	0
O00203	AP3B1	AP-3 complex subunit beta-1	0	0	0	9	2	7	1	0	0	0
Q9Y2T2	AP3M1	AP-3 complex subunit mu-1	0	0	0	5	2	6	3	0	0	0
Q9NP61	ARFG3	ADP-ribosylation factor GTPase-activating protein 3	0	0	0	4	1	2	2	0	0	0
Q13625	ASPP2	Apoptosis-stimulating of p53 protein 2	0	0	0	1	2	1	3	0	0	0
Q9NT62	ATG3	Ubiquitin-like-conjugating enzyme ATG3	0	0	0	3	4	2	2	0	0	0
Q9NXR7	BABA2	BRISC and BRCA1-A complex member 2	0	0	0	2	2	4	1	0	0	0
O95816	BAG2	BAG family molecular chaperone regulator 2	0	2	0	1	1	2	1	0	0	0
Q9UHR4	BI2L1	Brain-specific angiogenesis inhibitor 1-associated protein 2-like protein 1	0	0	0	6	5	2	1	0	0	0
Q7L1Q6	BZW1	Basic leucine zipper and W2 domain-containing protein 1	0	0	0	1	1	3	1	0	0	0
P19022	CADH2	Cadherin-2	0	0	0	4	5	2	4	0	0	0
P17655	CAPN2	Calpain-2 catalytic subunit	0	0	0	8	5	8	4	0	0	0
Q01518	CAP1	Adenylyl cyclase-associated protein 1	0	0	0	9	5	11	7	0	0	0
O15234	CASC3	Protein CASC3	0	0	0	3	5	5	2	0	0	0
Q8IX12	CCAR1	Cell division cycle and apoptosis regulator protein 1	0	0	0	15	5	14	2	0	0	0
P14635	CCNB1	G2/mitotic-specific cyclin-B1	0	0	1	1	2	2	3	0	0	0
O75909	CCNK	Cyclin-K	0	0	0	5	3	1	4	0	0	0
P60953	CDC42	Cell division control protein 42 homolog	0	0	0	5	1	3	1	0	0	0
Q99459	CDC5L	Cell division cycle 5-like protein	0	0	0	4	4	10	2	0	0	0
Q9NYV4	CDK12	Cyclin-dependent kinase 12	0	0	0	10	4	8	3	0	0	0
Q14004	CDK13	Cyclin-dependent kinase 13	0	0	0	5	3	4	2	0	0	0
Q7Z460	CLAP1	CLIP-associating protein 1	0	0	0	4	6	12	8	0	0	0
Q9H9A5	CNO10	CCR4-NOT transcription complex subunit 10	0	0	0	3	1	3	1	0	0	0
Q9NZN8	CNOT2	CCR4-NOT transcription complex subunit 2	0	0	0	1	2	2	1	0	0	0
P68400	CSK21	Casein kinase II subunit alpha	0	0	0	11	4	7	1	0	0	0
P19784	CSK22	Casein kinase II subunit alpha'	0	0	0	10	2	11	3	0	0	0
P67870	CSK2B	Casein kinase II subunit beta	0	0	0	5	3	6	2	0	0	0
P61201	CSN2	COP9 signalosome complex subunit 2	0	0	0	1	1	2	1	0	0	0
Q13620	CUL4B	Cullin-4B	0	0	0	12	5	10	4	0	0	0
Q96F07	CYFP2	Cytoplasmic FMR1-interacting protein 2	0	0	0	15	13	13	16	0	0	0
Q9H773	DCTP1	dCTP pyrophosphatase 1	0	1	0	4	2	4	1	0	0	0
Q7Z478	DHX29	ATP-dependent RNA helicase DHX29	0	0	0	10	7	9	5	0	0	0
Q6P158	DHX57	Putative ATP-dependent RNA helicase DHX57	0	0	0	3	5	2	6	0	0	0
Q12959	DLG1	Disks large homolog 1	0	0	0	6	1	13	2	0	0	0
P26358	DNMT1	DNA (cytosine-5)-methyltransferase 1	0	0	0	10	1	13	1	0	0	0
Q96N67	DOCK7	Dedicator of cytokinesis protein 7	0	0	0	3	4	9	3	0	0	0
P09884	DPOLA	DNA polymerase alpha catalytic subunit	0	0	0	1	1	2	1	0	0	0
Q9Y295	DRG1	Developmentally-regulated GTP-binding protein 1	0	0	0	2	5	3	6	0	0	0
P55039	DRG2	Developmentally-regulated GTP-binding protein 2	0	0	0	1	1	3	1	0	0	0
P50570	DYN2	Dynamin-2	0	0	0	4	2	7	3	0	0	0
Q9UBQ5	EIF3K	Eukaryotic translation initiation factor 3 subunit K	0	0	0	1	1	1	1	0	0	0
Q8N8S7	ENAH	Protein enabled homolog	0	0	0	4	3	3	2	0	0	0
Q6UN15	FIP1	Pre-mRNA 3'-end-processing factor FIP1	0	0	0	6	4	2	4	0	0	0
Q12948	FOXC1	Forkhead box protein C1	0	0	0	2	2	3	2	0	0	0
P04150	GCR	Glucocorticoid receptor	0	0	0	2	1	1	1	0	0	0
Q9UJY4	GGA2	ADP-ribosylation factor-binding protein GGA2	0	0	0	1	1	1	1	0	0	0
P09211	GSTP1	Glutathione S-transferase P	0	0	0	5	1	7	1	0	0	0
P13807	GYS1	Glycogen [starch] synthase, muscle	0	0	0	1	1	2	1	0	0	0
O14929	HAT1	Histone acetyltransferase type B catalytic subunit	0	0	0	6	2	7	4	0	0	0
Q14527	HLTF	Helicase-like transcription factor	0	0	0	2	1	1	1	0	0	0
P09429	HMGB1	High mobility group protein B1	0	0	0	9	1	10	2	0	0	0
O75330	HMMR	Hyaluronan mediated motility receptor	0	0	0	5	1	2	3	0	0	0
Q9NZL4	HPBP1	Hsp70-binding protein 1	0	0	0	2	2	5	1	0	0	0
O95757	HS74L	Heat shock 70 kDa protein 4L	0	0	0	5	4	12	7	0	0	0
P20810	ICAL	Calpastatin	0	0	0	5	4	13	3	0	0	0
P05198	IF2A	Eukaryotic translation initiation factor 2 subunit 1	0	0	0	6	4	6	2	0	0	0
O60573	IF4E2	Eukaryotic translation initiation factor 4E type 2	0	0	0	7	5	2	2	0	0	0
O00505	IMA4	Importin subunit alpha-4	0	0	0	4	7	4	10	0	0	0
P13861	KAP2	cAMP-dependent protein kinase type II-alpha regulatory subunit	0	0	0	3	1	5	1	0	0	0
Q13557	KCC2D	Calcium/calmodulin-dependent protein kinase type II subunit delta	0	1	0	3	3	6	4	0	0	0
Q02241	KIF23	Kinesin-like protein KIF23	0	0	0	3	1	5	4	0	0	0
O00139	KIF2A	Kinesin-like protein KIF2A	0	0	0	7	3	8	3	0	0	0
P42166	LAP2A	Lamina-associated polypeptide 2, isoform alpha	0	0	0	10	13	17	7	0	0	0
Q4G0J3	LARP7	La-related protein 7	0	0	0	3	1	2	1	0	0	0
Q86V48	LUZP1	Leucine zipper protein 1	0	0	0	3	2	1	1	0	0	0
Q8IWC1	MA7D3	MAP7 domain-containing protein 3	0	0	0	2	2	5	1	0	0	0
P53582	MAP11	Methionine aminopeptidase 1	0	0	0	5	1	2	2	0	0	0
Q7Z434	MAVS	Mitochondrial antiviral-signaling protein	0	0	0	4	2	7	2	0	0	0
P49736	MCM2	DNA replication licensing factor MCM2	0	0	0	2	2	6	2	0	0	0
Q14676	MDC1	Mediator of DNA damage checkpoint protein 1	0	0	0	2	6	12	6	0	0	0
Q9BQA1	MEP50	Methylosome protein 50	0	0	0	1	2	1	1	0	0	0
Q9HCE1	MOV10	Putative helicase MOV-10	0	0	0	6	1	5	1	0	0	0
Q9Y6C9	MTCH2	Mitochondrial carrier homolog 2	0	0	0	4	1	6	1	0	0	0
Q96GX9	MTNB	Methylthioribulose-1-phosphate dehydratase	0	0	0	4	1	3	3	0	0	0
Q9H0A0	NAT10	RNA cytidine acetyltransferase	0	0	0	2	2	2	1	0	0	0
Q9H3P2	NELFA	Negative elongation factor A	0	0	0	2	1	1	1	0	0	0
Q9Y6K9	NEMO	NF-kappa-B essential modulator	0	0	0	1	1	2	1	0	0	0
P19838	NFKB1	Nuclear factor NF-kappa-B p105 subunit	0	0	0	3	1	6	1	0	0	0
Q00653	NFKB2	Nuclear factor NF-kappa-B p100 subunit	0	0	0	3	2	1	2	0	0	0
Q6ZNB6	NFXL1	NF-X1-type zinc finger protein NFXL1	0	0	0	2	2	1	3	0	0	0
Q9Y5A7	NUB1	NEDD8 ultimate buster 1	0	0	0	1	1	3	2	0	0	0
P49757	NUMB	Protein numb homolog	0	0	0	1	2	3	1	0	0	0
Q9UKX7	NUP50	Nuclear pore complex protein Nup50	0	0	0	1	1	4	2	0	0	0
Q9NTK5	OLA1	Obg-like ATPase 1	0	0	0	10	7	8	6	0	0	0
P22059	OSBP1	Oxysterol-binding protein 1	0	0	0	2	2	8	3	0	0	0
Q9NVE7	PANK4	Pantothenate kinase 4	0	0	0	3	2	2	2	0	0	0
Q8TEW0	PARD3	Partitioning defective 3 homolog	0	0	0	1	1	1	1	0	0	0
Q9NR12	PDLI7	PDZ and LIM domain protein 7	0	0	0	3	4	1	1	0	0	0
P61758	PFD3	Prefoldin subunit 3	0	1	0	3	2	1	1	0	0	0
P18669	PGAM1	Phosphoglycerate mutase 1	0	0	0	2	4	5	1	0	0	0
A6NDG6	PGP	Glycerol-3-phosphate phosphatase	0	0	0	3	1	4	1	0	0	0
P42356	PI4KA	Phosphatidylinositol 4-kinase alpha	0	0	0	2	1	8	2	0	0	0
Q01970	PLCB3	1-phosphatidylinositol 4,5-bisphosphate phosphodiesterase beta-3	0	0	0	2	1	1	1	0	0	0
Q9BZL4	PP12C	Protein phosphatase 1 regulatory subunit 12C	0	0	0	1	1	3	2	0	0	0
P62136	PP1A	Serine/threonine-protein phosphatase PP1-alpha catalytic subunit	0	0	0	11	11	12	10	0	0	0
P62140	PP1B	Serine/threonine-protein phosphatase PP1-beta catalytic subunit	0	0	0	11	11	10	8	0	0	0
Q08209	PP2BA	Serine/threonine-protein phosphatase 2B catalytic subunit alpha isoform	0	0	0	9	1	8	1	0	0	0
O15355	PPM1G	Protein phosphatase 1G	0	0	1	6	10	5	2	0	0	0
Q9Y570	PPME1	Protein phosphatase methylesterase 1	0	0	0	5	1	4	2	0	0	0
P53041	PPP5	Serine/threonine-protein phosphatase 5	0	0	0	9	3	9	2	0	0	0
Q92733	PRCC	Proline-rich protein PRCC	0	0	0	4	2	2	1	0	0	0
P18031	PTN1	Tyrosine-protein phosphatase non-receptor type 1	0	0	0	10	2	11	2	0	0	0
P30566	PUR8	Adenylosuccinate lyase	0	0	0	4	3	5	3	0	0	0
Q9H6Z4	RANB3	Ran-binding protein 3	0	0	0	4	3	3	2	0	0	0
Q9P2N5	RBM27	RNA-binding protein 27	0	0	0	4	2	2	2	0	0	0
P52756	RBM5	RNA-binding protein 5	0	0	0	7	2	5	1	0	0	0
Q9BZI7	REN3B	Regulator of nonsense transcripts 3B	0	0	0	12	6	6	3	0	0	0
P31350	RIR2	Ribonucleoside-diphosphate reductase subunit M2	0	0	0	7	4	4	1	0	0	0
P62910	RL32	60S ribosomal protein L32	0	0	0	2	1	3	1	0	0	0
Q8ND24	RN214	RING finger protein 214	0	0	0	4	1	4	4	0	0	0
Q9NQG5	RPR1B	Regulation of nuclear pre-mRNA domain-containing protein 1B	0	0	0	6	4	5	4	0	0	0
Q9P2E9	RRBP1	Ribosome-binding protein 1	0	0	0	1	1	9	3	0	0	0
Q14684	RRP1B	Ribosomal RNA processing protein 1 homolog B	0	0	0	10	8	8	2	0	0	0
P46783	RS10	40S ribosomal protein S10	0	0	0	8	1	6	1	0	0	0
P62249	RS16	40S ribosomal protein S16	0	0	0	3	3	4	1	0	0	0
P08708	RS17	40S ribosomal protein S17	0	0	0	8	1	5	2	0	0	0
P60866	RS20	40S ribosomal protein S20	0	0	0	1	2	3	1	0	0	0
Q15404	RSU1	Ras suppressor protein 1	0	0	0	1	1	2	1	0	0	0
O95197	RTN3	Reticulon-3	0	1	0	2	1	1	1	0	0	0
Q96T51	RUFY1	RUN and FYVE domain-containing protein 1	0	0	0	2	1	2	3	0	0	0
Q7L099	RUFY3	Protein RUFY3	0	0	0	2	1	2	1	0	0	0
Q9BSV6	SEN34	tRNA-splicing endonuclease subunit Sen34	0	0	0	1	2	1	3	0	0	0
O15047	SET1A	Histone-lysine N-methyltransferase SETD1A	0	0	0	2	2	2	1	0	0	0
Q9Y371	SHLB1	Endophilin-B1	0	0	0	5	1	4	2	0	0	0
O43290	SNUT1	U4/U6.U5 tri-snRNP-associated protein 1	0	0	0	12	4	11	2	0	0	0
Q9Y5B9	SP16H	FACT complex subunit SPT16	0	0	0	2	4	6	4	0	0	0
Q86XZ4	SPAS2	Spermatogenesis-associated serine-rich protein 2	0	0	0	2	1	2	2	0	0	0
Q15005	SPCS2	Signal peptidase complex subunit 2	0	0	0	2	1	1	1	0	0	0
Q9NZQ3	SPN90	NCK-interacting protein with SH3 domain	0	0	0	1	2	2	2	0	0	0
Q7KZ85	SPT6H	Transcription elongation factor SPT6	0	0	0	2	5	2	2	0	0	0
Q9UHB9	SRP68	Signal recognition particle subunit SRP68	0	0	0	8	2	12	5	0	0	0
O76094	SRP72	Signal recognition particle subunit SRP72	0	0	0	9	7	12	3	0	0	0
Q13247	SRSF6	Serine/arginine-rich splicing factor 6	0	0	0	2	2	4	2	0	0	0
Q8N3U4	STAG2	Cohesin subunit SA-2	0	0	0	1	1	1	1	0	0	0
Q9P289	STK26	Serine/threonine-protein kinase 26	0	0	0	1	3	2	3	0	0	0
P26640	SYVC	Valine--tRNA ligase	0	0	0	9	2	11	3	0	0	0
P13984	T2FB	General transcription factor IIF subunit 2	0	0	0	2	1	1	1	0	0	0
Q15750	TAB1	TGF-beta-activated kinase 1 and MAP3K7-binding protein 1	0	0	0	3	2	3	1	0	0	0
Q15813	TBCE	Tubulin-specific chaperone E	0	0	0	4	4	3	1	0	0	0
Q9UHD2	TBK1	Serine/threonine-protein kinase TBK1	0	0	0	2	1	1	4	0	0	0
Q9BQ70	TCF25	Transcription factor 25	0	0	0	1	4	3	4	0	0	0
P13693	TCTP	Translationally-controlled tumor protein	0	0	0	2	3	3	2	0	0	0
Q15185	TEBP	Prostaglandin E synthase 3	0	1	0	2	3	3	2	0	0	0
P25325	THTM	3-mercaptopyruvate sulfurtransferase	0	0	0	2	2	3	1	0	0	0
Q9Y5L0	TNPO3	Transportin-3	0	0	0	3	3	6	5	0	0	0
O95985	TOP3B	DNA topoisomerase 3-beta-1	0	0	0	2	2	1	1	0	0	0
P12270	TPR	Nucleoprotein TPR	0	0	0	2	1	5	2	0	0	0
Q15631	TSN	Translin	0	1	0	3	1	3	1	0	0	0
Q14166	TTL12	Tubulin--tyrosine ligase-like protein 12	0	0	0	2	2	5	2	0	0	0
Q9NUQ3	TXLNG	Gamma-taxilin	0	0	0	14	10	9	7	0	0	0
O75643	U520	U5 small nuclear ribonucleoprotein 200 kDa helicase	0	0	0	3	7	12	5	0	0	0
A0AVT1	UBA6	Ubiquitin-like modifier-activating enzyme 6	0	1	0	10	4	2	1	0	0	0
Q9NZI7	UBIP1	Upstream-binding protein 1	0	0	0	4	3	3	2	0	0	0
P54578	UBP14	Ubiquitin carboxyl-terminal hydrolase 14	0	0	0	3	3	3	1	0	0	0
P45974	UBP5	Ubiquitin carboxyl-terminal hydrolase 5	0	0	0	5	3	6	2	0	0	0
Q96T88	UHRF1	E3 ubiquitin-protein ligase UHRF1	0	0	0	5	3	7	3	0	0	0
Q9H3U1	UN45A	Protein unc-45 homolog A	0	0	0	2	3	7	5	0	0	0
P61421	VA0D1	V-type proton ATPase subunit d 1	0	0	0	1	2	1	2	0	0	0
Q9UI12	VATH	V-type proton ATPase subunit H	0	0	0	3	1	2	3	0	0	0
Q9Y2W2	WBP11	WW domain-binding protein 11	0	0	0	1	1	4	1	0	0	0
Q5JSH3	WDR44	WD repeat-containing protein 44	0	0	0	9	4	10	9	0	0	0
O75436	VP26A	Vacuolar protein sorting-associated protein 26A	0	0	0	2	1	5	1	0	0	0
Q9UIA9	XPO7	Exportin-7	0	0	0	2	1	3	1	0	0	0
Q9H6S0	YTDC2	Probable ATP-dependent RNA helicase YTHDC2	0	0	0	11	3	2	2	0	0	0
Q9UPT8	ZC3H4	Zinc finger CCCH domain-containing protein 4	0	0	0	6	3	9	3	0	0	0
Q96ME7	ZN512	Zinc finger protein 512	0	2	1	13	2	7	2	0	0	0
