## Supplementary Table 4 for "Ribosome-binding protein 1, RRBP1, maintains peroxisome biogenesis"

### Sheet: Supplementary Table 4
Name	Purpose	Sequence (5′ to 3′)
ePTS1_F	pLL3.7-GFP-FLAG-APEX2-ePTS1 cloning	ATGGTAGAGGATAAGATCCAGAAGGAAACACTGGGGCGTGGCAGAAGAAGTAAGCTATGA
ePTS1_R	pLL3.7-GFP-FLAG-APEX2-ePTS1 cloning	ATCATAAGAAATTCGCTTATTTAGAAGTGTTCATAGCTTACTTCTTCTGCCACGCCCCAG
EGFP-FLAG-APEX2_F	pLL3.7-GFP-FLAG-APEX2-ePTS1 cloning	ATCACTCTCGGCATGGACGAGCTGTACAAGGACTACAAGGATGACGACGATAAGGG
EGFP-FLAG-APEX2_R	pLL3.7-GFP-FLAG-APEX2-ePTS1 cloning	TGTTTCCTTCTGGATCTTATCCTCTACCATGGCATCAGCAAACCCAAGCTC
GFP-FLAG-APEX2-NheI_F	pLL3.7-GFP-FLAG-APEX2 cloning	GGCTGGCTAGCGCCACCATGGTGAGCAAGG
GFP-FLAG-APEX2-EcoRI_R	pLL3.7-GFP-FLAG-APEX3 cloning	TACGGGAATTCTCATGTTTCCTTCTGGATCTTATCCTCTACC
5′-tailed U6_F	5′-tailed U6 PCR amplification	GTAAAACGACGGCCAGTGAGGGCCTATTTCCCATGATTC
U6_R	5′-tailed U6 PCR amplification	GGTGTTTCGTCCTTTCCAC
Terminator template	3′-terminator PCR amplification	AAAAAAAGCACCGACTCGGTGCCACTTTTTCAAGTTGATAACGGACTAGCCTTATTTTAACTTGCTATTTCTAGCTCTAAAAC
Terminator_F	3′-terminator PCR amplification	GTTTTAGAGCTAGAAATAGCAAG
3′-terminator_R	3′-terminator PCR amplification	AGGAAACAGCTATGACCATGAAAAAAAGCACCGACTCGGTGCCAC
gRNA_F	gRNA PCR amplification	ACTGAATTCGGATCCTCGAGCGTCTCACCCTGTAAAACGACGGCCAGT
gRNA_R	gRNA PCR amplification	CATGCGGCCGCGTCGACAGATCTCGTCTCACATGAGGAAACAGCTATGACCATG
