## Supplementary Table 5 for "Ribosome-binding protein 1, RRBP1, maintains peroxisome biogenesis"

### Sheet: Supplementary Table 5
esiRNA	cDNA target sequence
GFP esiRNA	GGTCACAGTGAAGCATCTCGAAGAGATTGTAGAGAAGCTAAAAGGAGAACTTGAAAGTTCGGACCAGGTGAGGGAGCACACGTCGCATTTGGAGGCAGAGCTGGAAAAGCACATGGCGGCCGCCAGCGCCGAGTGCCAGAACTACGCCAAGGAGGTGGCAGGGCTGAGGCAACTTCTCCTAGAATCTCAATCTCAGCTCGATGCCGCCAAGAGCGAAGCCCAGAAACAGAGCGATGAGCTTGCCCTGGTCAGGCAGCAGTTGAGTGAAATGAAGAGCCACGTAGAGGATGGTGACATAGCTGGGGCCCCAGCTTCCTCCCCAGAGGCGCCCCCAGCCGAGCAGGACCCCGTTCAGCTGAAGACGCAGCTGGAGTGGACAGAAGCCATCCTGGAGGATGA…
RRBP1 esiRNA	GGTCACAGTGAAGCATCTCGAAGAGATTGTAGAGAAGCTAAAAGGAGAACTTGAAAGTTCGGACCAGGTGAGGGAGCACACGTCGCATTTGGAGGCAGAGCTGGAAAAGCACATGGCGGCCGCCAGCGCCGAGTGCCAGAACTACGCCAAGGAGGTGGCAGGGCTGAGGCAACTTCTCCTAGAATCTCAATCTCAGCTCGATGCCGCCAAGAGCGAAGCCCAGAAACAGAGCGATGAGCTTGCCCTGGTCAGGCAGCAGTTGAGTGAAATGAAGAGCCACGTAGAGGATGGTGACATAGCTGGGGCCCCAGCTTCCTCCCCAGAGGCGCCCCCAGCCGAGCAGGACCCCGTTCAGCTGAAGACGCAGCTGGAGTGGACAGAAGCCATCCTGGAGGATGA…
PEX5 esiRNA	CACATGGAAGCTTGGCAGTATCTGGGTACCACCCAGGCAGAGAATGAACAAGAACTATTAGCCATCAGTGCATTGCGGAGGTGTCTGGAGCTAAAGCCAGATAACCAGACAGCACTGATGGCGCTGGCTGTGAGCTTCACCAACGAGTCCCTGCAGCGACAGGCCTGTGAAACCCTACGAGACTGGCTGCGGTACACACCAGCCTATGCCCATCTGGTGACACCTGCTGAAGAAGGGGCTGGTGGGGCAGGACTGGGCCCCAGCAAGCGTATCCTGGGATCTCTCTTGTCTGACTCCCTGTTTCTTGAAGTGAAAGAGCTCTTCCTGGCAGCTGTGCGGCTGGACCCTACCTCCATTGACCCTGATGTGCAGTGTGGCTTGGGAGTCCTTTTCAACCTG…
Luceferase (LUC) esiRNA	GATAACTGGTCCGCAGTGGTGGGCCAGATGTAAACAAATGAATGTTCTTGATTCATTTATTAATTATTATGATTCAGAAAAACATGCAGAAAATGCTGTTATTTTTTTACATGGTAACGCGGCCTCTTCTTATTTATGGCGACATGTTGTGCCACATATTGAGCCAGTAGCGCGGTGTATTATACCAGACCTTATTGGTATGGGCAAATCAGGCAAATCTGGTAATGGTTCTTATAGGTTACTTGATCATTACAAATATCTTACTGCATGGTTTGAACTTCTTAATTTACCAAAGAAGATCATTTTTGTCGGCCATGATTGGGGTGCTTGTTTGGCATTTCATTATAGCTATGAGCATCAAGATAAGATCAAAGCAATAGTTCACGCTGAAAGTGTAGT…
