## Supplementary Table 6 for "Ribosome-binding protein 1, RRBP1, maintains peroxisome biogenesis"

### Sheet: Supplementary Table 6
Gene name	gRNA_1 (sequence 5' to 3')	gRNA_2 (sequence 5' to 3')	U6 overhang-gRNA1-terminator overhang (sequence 5' to 3')	U6 overhang-gRNA2-terminator overhang (sequence 5' to 3')	Notes
1433G	TCGCGGTCCACCATCTTCGC	GCGCTACGACGACATGGCCG	GTGGAAAGGACGAAACACCGTCGCGGTCCACCATCTTCGCGTTTTAGAGCTAGAAATAG	GTGGAAAGGACGAAACACCGGCGCTACGACGACATGGCCGGTTTTAGAGCTAGAAATAG
AP1B1	CGACCCTATCTACGTGAAGC	TATTGGCCGCTGCGCCATCA	GTGGAAAGGACGAAACACCGCGACCCTATCTACGTGAAGCGTTTTAGAGCTAGAAATAG	GTGGAAAGGACGAAACACCGTATTGGCCGCTGCGCCATCAGTTTTAGAGCTAGAAATAG
AP3B1	ACATGCTAACTCGATATGCT	TTGCACGAATTAGTTGGTTT	GTGGAAAGGACGAAACACCGACATGCTAACTCGATATGCTGTTTTAGAGCTAGAAATAG	GTGGAAAGGACGAAACACCGTTGCACGAATTAGTTGGTTTGTTTTAGAGCTAGAAATAG
AP3M1	AACATACCATGGCGTCGGGC	CATACCATGGCGTCGGGCAG	GTGGAAAGGACGAAACACCGAACATACCATGGCGTCGGGCGTTTTAGAGCTAGAAATAG	GTGGAAAGGACGAAACACCGCATACCATGGCGTCGGGCAGGTTTTAGAGCTAGAAATAG
ARFG3	CGCGGCCGCTACCTTGTTAG	TTTCAGGTGTGTTTTGATTG	GTGGAAAGGACGAAACACCGCGCGGCCGCTACCTTGTTAGGTTTTAGAGCTAGAAATAG	GTGGAAAGGACGAAACACCGTTTCAGGTGTGTTTTGATTGGTTTTAGAGCTAGAAATAG
ATG3	CTGGCTTACCTTGAGGACCG	CCAGCTGCCACAAACTATTC	GTGGAAAGGACGAAACACCGCTGGCTTACCTTGAGGACCGGTTTTAGAGCTAGAAATAG	GTGGAAAGGACGAAACACCGCCAGCTGCCACAAACTATTCGTTTTAGAGCTAGAAATAG
BABA2	ATATCTAGCGTGGTCCGGAA	CTTTCATATCTAGCGTGGTC	GTGGAAAGGACGAAACACCGATATCTAGCGTGGTCCGGAAGTTTTAGAGCTAGAAATAG	GTGGAAAGGACGAAACACCGCTTTCATATCTAGCGTGGTCGTTTTAGAGCTAGAAATAG
CAPN2	GTTCTGGCAATACGGCGAGT	TTACGTCGATGGAGCAGCCA	GTGGAAAGGACGAAACACCGGTTCTGGCAATACGGCGAGTGTTTTAGAGCTAGAAATAG	GTGGAAAGGACGAAACACCGTTACGTCGATGGAGCAGCCAGTTTTAGAGCTAGAAATAG
CSK21	AGTTGTTGTTAAAATTCTCA	No good gRNAs	GTGGAAAGGACGAAACACCGAGTTGTTGTTAAAATTCTCAGTTTTAGAGCTAGAAATAG	No good gRNAs
CSK22	CGAGGCTCACGTCCCGAGCT	AACTGGTTCGAAAACTTGGT	GTGGAAAGGACGAAACACCGCGAGGCTCACGTCCCGAGCTGTTTTAGAGCTAGAAATAG	GTGGAAAGGACGAAACACCGAACTGGTTCGAAAACTTGGTGTTTTAGAGCTAGAAATAG
CUL4B	AAAACTACACAGATGAAACC	TGCTTCTTTCAGTTTTTGCC	GTGGAAAGGACGAAACACCGAAAACTACACAGATGAAACCGTTTTAGAGCTAGAAATAG	GTGGAAAGGACGAAACACCGTGCTTCTTTCAGTTTTTGCCGTTTTAGAGCTAGAAATAG
CYFP2	ATCTTCCAGGGTGACGTGCG	CATCGAGCGGTTCTGCAGCG	GTGGAAAGGACGAAACACCGATCTTCCAGGGTGACGTGCGGTTTTAGAGCTAGAAATAG	GTGGAAAGGACGAAACACCGCATCGAGCGGTTCTGCAGCGGTTTTAGAGCTAGAAATAG
DRG1	GATCGCGGAGATAGAAGCAG	GTCCGAGCCATCTAAAAGGG	GTGGAAAGGACGAAACACCGGATCGCGGAGATAGAAGCAGGTTTTAGAGCTAGAAATAG	GTGGAAAGGACGAAACACCGGTCCGAGCCATCTAAAAGGGGTTTTAGAGCTAGAAATAG
DRG2	GAAGATCTCGGAGATCGAGA	CAGGCCCAGATGATACTCAG	GTGGAAAGGACGAAACACCGGAAGATCTCGGAGATCGAGAGTTTTAGAGCTAGAAATAG	GTGGAAAGGACGAAACACCGCAGGCCCAGATGATACTCAGGTTTTAGAGCTAGAAATAG
GGA2	TTCCGACATGCTTGGGTCTG	AATCCTGTTCCGACATGCTT	GTGGAAAGGACGAAACACCGTTCCGACATGCTTGGGTCTGGTTTTAGAGCTAGAAATAG	GTGGAAAGGACGAAACACCGAATCCTGTTCCGACATGCTTGTTTTAGAGCTAGAAATAG
HLTF	TCGACGTCTGACTGGACTCG	CGGGGACAAATTCCGAGCGC	GTGGAAAGGACGAAACACCGTCGACGTCTGACTGGACTCGGTTTTAGAGCTAGAAATAG	GTGGAAAGGACGAAACACCGCGGGGACAAATTCCGAGCGCGTTTTAGAGCTAGAAATAG
IMA4	TTCTCGGCCATGGCTGCGCG	GGTCCAATTGAGTGCTGTCC	GTGGAAAGGACGAAACACCGTTCTCGGCCATGGCTGCGCGGTTTTAGAGCTAGAAATAG	GTGGAAAGGACGAAACACCGGGTCCAATTGAGTGCTGTCCGTTTTAGAGCTAGAAATAG
KAP2	ACTCCACTGCGAATTCGACG	TGACCTCGTCGAATTCGCAG	GTGGAAAGGACGAAACACCGACTCCACTGCGAATTCGACGGTTTTAGAGCTAGAAATAG	GTGGAAAGGACGAAACACCGTGACCTCGTCGAATTCGCAGGTTTTAGAGCTAGAAATAG
LAP2A	CGTCGGCAGGGTAAGGACGC	CAATGTGACGCTGCCGGCCG	GTGGAAAGGACGAAACACCGCGTCGGCAGGGTAAGGACGCGTTTTAGAGCTAGAAATAG	GTGGAAAGGACGAAACACCGCAATGTGACGCTGCCGGCCGGTTTTAGAGCTAGAAATAG
MOV10	TCGACCGCTGGGCCGACGTG	ATGGAGGAGAAGCCAGGGGC	GTGGAAAGGACGAAACACCGTCGACCGCTGGGCCGACGTGGTTTTAGAGCTAGAAATAG	GTGGAAAGGACGAAACACCGATGGAGGAGAAGCCAGGGGCGTTTTAGAGCTAGAAATAG
MTCH2	CCCGCGCCTCCCATCGATAC	CAGCACATTGCCAGTATCGA	GTGGAAAGGACGAAACACCGCCCGCGCCTCCCATCGATACGTTTTAGAGCTAGAAATAG	GTGGAAAGGACGAAACACCGCAGCACATTGCCAGTATCGAGTTTTAGAGCTAGAAATAG
MTNB	GAGATGCGGCGCGCAGGTAG	CTACCTGCGCGCCGCATCTC	GTGGAAAGGACGAAACACCGGAGATGCGGCGCGCAGGTAGGTTTTAGAGCTAGAAATAG	GTGGAAAGGACGAAACACCGCTACCTGCGCGCCGCATCTCGTTTTAGAGCTAGAAATAG
NCKIPSD	CGTACAGCGCGCGGTACATG	AACGCGCTGGCGTTCGCCGC	GTGGAAAGGACGAAACACCGCGTACAGCGCGCGGTACATGGTTTTAGAGCTAGAAATAG	GTGGAAAGGACGAAACACCGAACGCGCTGGCGTTCGCCGCGTTTTAGAGCTAGAAATAG
NEMO	GTACGTCCTGATCTGCTGCC	GTTGGATGAATAGGCACCTC	GTGGAAAGGACGAAACACCGGTACGTCCTGATCTGCTGCCGTTTTAGAGCTAGAAATAG	GTGGAAAGGACGAAACACCGGTTGGATGAATAGGCACCTCGTTTTAGAGCTAGAAATAG
PANK4	GGTTGCGGAAGATCTCGTCG	AAGCGCTTCGCCATCGACAT	GTGGAAAGGACGAAACACCGGGTTGCGGAAGATCTCGTCGGTTTTAGAGCTAGAAATAG	GTGGAAAGGACGAAACACCGAAGCGCTTCGCCATCGACATGTTTTAGAGCTAGAAATAG
PEX19	TGTCGGGGCCGAAGCGGACA	GTGTCGGGGCCGAAGCGGAC	GTGGAAAGGACGAAACACCGTGTCGGGGCCGAAGCGGACAGTTTTAGAGCTAGAAATAG	GTGGAAAGGACGAAACACCGGTGTCGGGGCCGAAGCGGACGTTTTAGAGCTAGAAATAG	Positive control
PEX5	AACCCGCTCATGAAGCTCGC	CGGGTTGGCACCCCCGCATT	GTGGAAAGGACGAAACACCGAACCCGCTCATGAAGCTCGCGTTTTAGAGCTAGAAATAG	GTGGAAAGGACGAAACACCGCGGGTTGGCACCCCCGCATTGTTTTAGAGCTAGAAATAG	Positive control
PGP	CGGAAGCCGGTTGTCCATGT	ATCGCGGGTCCGTGCGCCCT	GTGGAAAGGACGAAACACCGCGGAAGCCGGTTGTCCATGTGTTTTAGAGCTAGAAATAG	GTGGAAAGGACGAAACACCGATCGCGGGTCCGTGCGCCCTGTTTTAGAGCTAGAAATAG
PP12C	ACTCGGCGGCGCGCTCGAAG	GGCGCTGATACCGTCGGCGT	GTGGAAAGGACGAAACACCGACTCGGCGGCGCGCTCGAAGGTTTTAGAGCTAGAAATAG	GTGGAAAGGACGAAACACCGGGCGCTGATACCGTCGGCGTGTTTTAGAGCTAGAAATAG
PP2BA	CAAGTTGTCGACGACCGACA	GTTGTCGACGACCGACAGGG	GTGGAAAGGACGAAACACCGCAAGTTGTCGACGACCGACAGTTTTAGAGCTAGAAATAG	GTGGAAAGGACGAAACACCGGTTGTCGACGACCGACAGGGGTTTTAGAGCTAGAAATAG
PPM1G	TGCATGGCGGAGAAGCCGTA	CCGGAGCACTTCACCGTGTT	GTGGAAAGGACGAAACACCGTGCATGGCGGAGAAGCCGTAGTTTTAGAGCTAGAAATAG	GTGGAAAGGACGAAACACCGCCGGAGCACTTCACCGTGTTGTTTTAGAGCTAGAAATAG
PPME1	TTTCGAGGGCCGACATCGAG	TTTTCGAGGGCCGACATCGA	GTGGAAAGGACGAAACACCGTTTCGAGGGCCGACATCGAGGTTTTAGAGCTAGAAATAG	GTGGAAAGGACGAAACACCGTTTTCGAGGGCCGACATCGAGTTTTAGAGCTAGAAATAG
PPP5	CGCGCTGCGAGACTACGAGA	GTCGCTTTGCGGCATGGCGA	GTGGAAAGGACGAAACACCGCGCGCTGCGAGACTACGAGAGTTTTAGAGCTAGAAATAG	GTGGAAAGGACGAAACACCGGTCGCTTTGCGGCATGGCGAGTTTTAGAGCTAGAAATAG
PTN1	CAACGCTAGTTTGATAAAAA	TGACCGCATGTGTTAGGCAA	GTGGAAAGGACGAAACACCGCAACGCTAGTTTGATAAAAAGTTTTAGAGCTAGAAATAG	GTGGAAAGGACGAAACACCGTGACCGCATGTGTTAGGCAAGTTTTAGAGCTAGAAATAG
RN214	ACACATTACCTTAGACCATC	TGGGAGACCTTCGTCTGATT	GTGGAAAGGACGAAACACCGACACATTACCTTAGACCATCGTTTTAGAGCTAGAAATAG	GTGGAAAGGACGAAACACCGTGGGAGACCTTCGTCTGATTGTTTTAGAGCTAGAAATAG
RRBP1	CGACAGGAGCAACGATAATG	CGAAGGAGGACAGTCACATT	GTGGAAAGGACGAAACACCGCGACAGGAGCAACGATAATGGTTTTAGAGCTAGAAATAG	GTGGAAAGGACGAAACACCGCGAAGGAGGACAGTCACATTGTTTTAGAGCTAGAAATAG
RUFY1	CATCTGGCACTTAGAAGCTG	AGCTTCTAAGTGCCAGATGA	GTGGAAAGGACGAAACACCGCATCTGGCACTTAGAAGCTGGTTTTAGAGCTAGAAATAG	GTGGAAAGGACGAAACACCGAGCTTCTAAGTGCCAGATGAGTTTTAGAGCTAGAAATAG
SHLB1	CAGTTCACAGAAGAAAAGCT	CACAGAAGAAAAGCTTGGCC	GTGGAAAGGACGAAACACCGCAGTTCACAGAAGAAAAGCTGTTTTAGAGCTAGAAATAG	GTGGAAAGGACGAAACACCGCACAGAAGAAAAGCTTGGCCGTTTTAGAGCTAGAAATAG
STK26	TTGGACAGCCACCGGCGAGT	CGAGGCAGCATTCGCCTCCA	GTGGAAAGGACGAAACACCGTTGGACAGCCACCGGCGAGTGTTTTAGAGCTAGAAATAG	GTGGAAAGGACGAAACACCGCGAGGCAGCATTCGCCTCCAGTTTTAGAGCTAGAAATAG
TBK1	TTTGAACATCCACTGGACGA	CATAAGCTTCCTTCGTCCAG	GTGGAAAGGACGAAACACCGTTTGAACATCCACTGGACGAGTTTTAGAGCTAGAAATAG	GTGGAAAGGACGAAACACCGCATAAGCTTCCTTCGTCCAGGTTTTAGAGCTAGAAATAG
TXLNG	CCTCATGGCGACGCGGGTAG	CCGTCACCTCATGGCGACGC	GTGGAAAGGACGAAACACCGCCTCATGGCGACGCGGGTAGGTTTTAGAGCTAGAAATAG	GTGGAAAGGACGAAACACCGCCGTCACCTCATGGCGACGCGTTTTAGAGCTAGAAATAG
UBA6	AAATCGATGATGCATTGTAT	TCTGGAACAATGGGCACTAA	GTGGAAAGGACGAAACACCGAAATCGATGATGCATTGTATGTTTTAGAGCTAGAAATAG	GTGGAAAGGACGAAACACCGTCTGGAACAATGGGCACTAAGTTTTAGAGCTAGAAATAG
UBP14	ACCGGAGTAGAGCGGCATGG	TTTGCAGTTACTGTAAAATG	GTGGAAAGGACGAAACACCGACCGGAGTAGAGCGGCATGGGTTTTAGAGCTAGAAATAG	GTGGAAAGGACGAAACACCGTTTGCAGTTACTGTAAAATGGTTTTAGAGCTAGAAATAG
UHRF1	AGGTTCGGACCATGGACGGG	ACACGGTGGACTCGCTGTCC	GTGGAAAGGACGAAACACCGAGGTTCGGACCATGGACGGGGTTTTAGAGCTAGAAATAG	GTGGAAAGGACGAAACACCGACACGGTGGACTCGCTGTCCGTTTTAGAGCTAGAAATAG
WDR44	CCGCGGGTGTGTCCTATAAA	GGCGTCGGAAAGCGACACCG	GTGGAAAGGACGAAACACCGCCGCGGGTGTGTCCTATAAAGTTTTAGAGCTAGAAATAG	GTGGAAAGGACGAAACACCGGGCGTCGGAAAGCGACACCGGTTTTAGAGCTAGAAATAG
ZNF512	TTTTATGTTGTATTAGTAGC	ATTATCCTTTATGGAGCACT	GTGGAAAGGACGAAACACCGTTTTATGTTGTATTAGTAGCGTTTTAGAGCTAGAAATAG	GTGGAAAGGACGAAACACCGATTATCCTTTATGGAGCACTGTTTTAGAGCTAGAAATAG
